# Cyclophilin A regulates protein phase separation and mitigates haematopoietic stem cell aging

**DOI:** 10.1101/2021.02.24.432737

**Authors:** Laure Maneix, Polina Iakova, Shannon E. Moree, Jordon C.K. King, David B. Sykes, Cedric T. Hill, Borja Saez, Eric Spooner, Daniela S. Krause, Ergun Sahin, Bradford C. Berk, David T. Scadden, André Catic

## Abstract

Loss of protein quality is a driving force of aging^1^. The accumulation of misfolded proteins represents a vulnerability for long-lived cells, such as haematopoietic stem cells. How these cells, which have the ability to reconstitute all haematopoietic lineages throughout life^2^, maintain their regenerative potential and avert the effects of aging is poorly understood. Here, we determined the protein content in haematopoietic stem and progenitor cells to identify prevalent chaperones that support proteome integrity. We identified Peptidyl-Prolyl Isomerase A (PPIA or Cyclophilin A) as the dominant cytosolic foldase in this cell population. Loss of PPIA accelerated aging in the mouse stem cell compartment. In an effort to define targets of PPIA, we found that RNA- and DNA-binding proteins are common substrates of this chaperone. These proteins are enriched in intrinsically disordered regions (IDRs), which can catalyse protein condensation^3^. Isomerized target prolines are almost exclusively located within IDRs. We discovered that over 20% of PPIA client proteins are known to participate in liquid-liquid phase separation, enabling the formation of supramolecular membrane-less organelles. Using the poly-A binding protein PABPC1 as an example, we demonstrate that PPIA promotes phase separation of ribonucleoprotein particles, thereby increasing cellular stress resistance. Haematopoietic stem cell aging is associated with a decreased expression of PPIA and reduced synthesis of intrinsically disordered proteins. Our findings link the ubiquitously expressed chaperone PPIA to phase transition and identify macromolecular condensation as a potential determinant of the aging process in haematopoietic stem cells.
