## Supplementary material for "Cyclophilin A regulates protein phase separation and mitigates haematopoietic stem cell aging": SI-PPIA client proteins

### Sheet: Sheet1
	PPIA target proteins
	Replicate Run #1	Replicate Run #2	Overlap both runs
	ABCE1	AAR2	ABCE1
	ACIN1	AARS	ACTB
	ACTB	AARS2	ACTBL2
	ACTBL2	AASDHPPT	ACTL6A
	ACTG1	ABCD3	ACTN1
	ACTL6A	ABCE1	ACTN2
	ACTN1	ABCF2	ACTN4
	ACTN2	ABHD14B	ADD1
	ACTN3	ABRACL	AGTRAP
	ACTN4	ACAA2	AIFM1
	ADD1	ACAD11	AK2
	ADD2	ACAD9	ALB
	AGTRAP	ACADM	ALDH18A1
	AIFM1	ACADSB	ALDOA
	AK2	ACADVL	ALYREF
	ALB	ACAT1	AMOT
	ALDH18A1	ACAT2	ANXA1
	ALDOA	ACBD3	ANXA11
	ALYREF	ACLY	ANXA4
	AMOT	ACO2	ANXA5
	ANXA1	ACOT1	ANXA6
	ANXA11	ACOT13	ANXA7
	ANXA4	ACOT2	AP1B1
	ANXA5	ACOT7	AP2B1
	ANXA6	ACOT9	ARPC4
	ANXA7	ACOX1	ATAD3A
	AP1B1	ACP1	ATAD3B
	AP2B1	ACSL1	ATP5A1
	ARGLU1	ACTA1	ATP6V1B2
	ARL6IP4	ACTB	BAG2
	ARPC4	ACTBL2	BANF1
	ARPC4-TTLL3	ACTC1	BLMH
	ASF1A	ACTL6A	BSG
	ATAD3A	ACTN1	BTBD10
	ATAD3B	ACTN2	C14orf166
	ATAD3C	ACTN4	CAPN1
	ATF1	ACTR3	CAPRIN1
	ATF7	ADAR	CCT8
	ATP2A1	ADD1	CD2BP2
	ATP5A1	ADK	CDC5L
	ATP5F1	ADPRHL2	CHCHD3
	ATP6V1B2	ADRM1	CHMP1A
	ATXN7L1	ADSL	CLPB
	BAG2	ADSS	CLTA
	BANF1	AGK	CLTB
	BCLAF1	AGPS	CLTC
	BLMH	AGTRAP	COX2
	BSG	AHCY	CPNE3
	BTBD1	AHNAK	CPSF6
	BTBD10	AHSA1	CPVL
	BTBD3	AIFM1	CREB1
	BTBD6	AIP	CS
	C14orf166	AK2	CSTF1
	C2CD5	AK4	CTBP1
	C9orf152	AKR1A1	CTBP2
	CALML3	AKR1B1	DAP3
	CAPN1	AKR1E2	DBI
	CAPRIN1	AKR7A2	DDX1
	CAPZB	ALB	DDX17
	CASP14	ALDH18A1	DDX21
	CBX3	ALDH1A1	DDX23
	CCDC124	ALDH1B1	DDX39B
	CCT8	ALDH1L2	DDX5
	CD2BP2	ALDH2	DDX50
	CDC5L	ALDH3A2	DDX6
	CDSN	ALDH5A1	DHX15
	CENPP	ALDH6A1	DHX30
	CEP131	ALDH7A1	DHX9
	CFAP20	ALDH9A1	DLD
	CHCHD3	ALDOA	DLST
	CHMP1A	ALDOC	DNAJA1
	CLCN1	ALG1	DNAJC10
	CLINT1	ALG6	DSG2
	CLPB	ALYREF	DSP
	CLTA	AMOT	ECHS1
	CLTB	ANP32A	EDC3
	CLTC	ANP32B	EDC4
	COX2	ANP32E	EEF1A1
	CPNE3	ANXA1	EEF2
	CPSF1	ANXA11	EFTUD2
	CPSF6	ANXA2	EIF2S3
	CPVL	ANXA4	EIF3B
	CREB1	ANXA5	EIF3C
	CRNN	ANXA6	EIF3CL
	CS	ANXA7	EIF3E
	CSNK2B	AP1B1	EIF3F
	CSTF1	AP1M1	EIF3L
	CTBP1	AP2A2	EIF4A1
	CTBP2	AP2B1	EIF4A3
	CTSA	AP2M1	ELAVL1
	CUX1	AP3B1	EMD
	CWC15	AP3S1	ERH
	DAP3	APEH	ERLIN2
	DBI	APEX1	EXOSC4
	DCD	API5	FLOT1
	DDX1	APMAP	FLOT2
	DDX17	APRT	FMR1
	DDX21	ARCN1	FOXC1
	DDX23	ARF1	FTH1
	DDX39A	ARF3	FXR1
	DDX39B	ARF4	FXR2
	DDX5	ARHGDIA	G3BP1
	DDX50	ARL6IP5	GBAS
	DDX6	ARPC1A	GNAI2
	DHX15	ARPC2	GNAI3
	DHX30	ARPC3	GNAS
	DHX9	ARPC4	GNB1
	DLD	ASNA1	GNB2
	DLST	ASNS	GNB2L1
	DMD	ASS1	GSTP1
	DNAJA1	ATAD3A	GTF2I
	DNAJA2	ATAD3B	H1FX
	DNAJC10	ATIC	HADHA
	DNAJC13	ATP1A1	HADHB
	DR1	ATP1B3	HCFC1
	DRAP1	ATP2A2	HDAC1
	DSG2	ATP2C1	HDAC2
	DSP	ATP5A1	HIC2
	ECHS1	ATP5B	HIST1H1C
	ECM1	ATP5C1	HIST1H1D
	EDC3	ATP5D	HIST1H1E
	EDC4	ATP5H	HMGB1
	EEF1A1	ATP5L	HNRNPA0
	EEF2	ATP5O	HNRNPA1
	EFTUD2	ATP6	HNRNPA2B1
	EIF2S3	ATP6V0A2	HNRNPA3
	EIF3B	ATP6V1A	HNRNPC
	EIF3C	ATP6V1B2	HNRNPDL
	EIF3CL	ATP6V1C1	HNRNPF
	EIF3E	ATXN10	HNRNPH1
	EIF3F	BAG2	HNRNPH2
	EIF3K	BAG6	HNRNPH3
	EIF3L	BANF1	HNRNPK
	EIF3M	BCAP31	HNRNPL
	EIF4A1	BCO1	HNRNPM
	EIF4A3	BLMH	HNRNPR
	ELAVL1	BOLA2	HNRNPU
	EMD	BOLA2B	HNRNPUL1
	ENO2	BPNT1	HNRNPUL2
	EPPK1	BRIX1	HSP90AA1
	ERH	BROX	HSP90AB1
	ERLIN1	BSG	HSPA1A
	ERLIN2	BTBD10	HSPA1B
	EXOSC4	BTF3	HSPA5
	FLOT1	BUB3	HSPA6
	FLOT2	BZW1	HSPA8
	FMR1	BZW2	HSPA9
	FOXC1	C12orf10	HSPB1
	FTH1	C14orf1	HSPE1
	FXR1	C14orf166	IGF2BP1
	FXR2	C1QBP	IGF2BP3
	G3BP1	C9orf64	ILF2
	G3BP2	CA2	ILF3
	GATAD2A	CAB39	IMPDH1
	GATAD2B	CACYBP	IMPDH2
	GBAS	CAD	INA
	GNAI1	CALD1	KARS
	GNAI2	CALM1	KHSRP
	GNAI3	CALM2	KPNA2
	GNAS	CALM3	KPNA3
	GNB1	CALR	KRT18
	GNB2	CALU	LARP1
	GNB2L1	CAMK2G	LIG3
	GRSF1	CAND1	LMNA
	GSDMA	CANX	LMNB1
	GSTP1	CAP1	LMNB2
	GTF2I	CAPN1	LUC7L2
	H1FX	CAPN2	MAGOH
	HADHA	CAPRIN1	MAGOHB
	HADHB	CAPZA1	MATR3
	HBB	CAPZA2	MIB1
	HBD	CARS	MRPL1
	HCFC1	CBR1	MRPS22
	HDAC1	CBR3	MYL12A
	HDAC2	CBS	MYL12B
	HIC2	CCAR1	MYO1C
	HIST1H1B	CCAR2	NACA
	HIST1H1C	CCBL2	NAP1L1
	HIST1H1D	CCDC47	NCBP1
	HIST1H1E	CCT2	NCL
	HIST1H2BC	CCT3	NEFM
	HIST1H2BD	CCT4	NONO
	HIST1H2BE	CCT5	NPM1
	HIST1H2BF	CCT6A	NSMCE1
	HIST1H2BG	CCT7	NSUN2
	HIST1H2BH	CCT8	NUDT21
	HIST1H2BI	CD2BP2	NUP210
	HIST1H2BK	CDC37	NUP93
	HIST1H2BL	CDC5L	PA2G4
	HIST1H2BM	CDK1	PABPC1
	HIST1H2BN	CDK2	PABPC4
	HIST2H2BF	CDK5RAP3	PABPN1
	HMBOX1	CDO1	PARP1
	HMGB1	CELF1	PCBP1
	HNRNPA0	CEP55	PCBP2
	HNRNPA1	CFL1	PCM1
	HNRNPA2B1	CFL2	PCMT1
	HNRNPA3	CHAF1B	PGAM5
	HNRNPC	CHCHD3	PGD
	HNRNPDL	CHD4	PGK1
	HNRNPF	CHMP1A	PKM
	HNRNPH1	CHMP2A	PLEC
	HNRNPH2	CHMP4B	PLOD2
	HNRNPH3	CISD2	PLOD3
	HNRNPK	CIT	PML
	HNRNPL	CKAP4	PMPCA
	HNRNPM	CKAP5	PNKP
	HNRNPR	CKB	PNN
	HNRNPU	CKMT1A	PPP1CA
	HNRNPUL1	CKMT1B	PPP1CB
	HNRNPUL2	CLIC1	PRDX2
	HSP90AA1	CLPB	PRDX3
	HSP90AB1	CLPX	PRKDC
	HSPA1A	CLTA	PRPF3
	HSPA1B	CLTB	PRPF6
	HSPA1L	CLTC	PRPF8
	HSPA5	CMPK1	PRPS1
	HSPA6	CNDP2	PRPS2
	HSPA8	CNIH4	PSMA5
	HSPA9	CNOT1	PSMD11
	HSPB1	CNOT2	PTBP1
	HSPE1	CNP	PTBP2
	IGF2BP1	CNPY2	PTCD3
	IGF2BP2	COA3	PYCR1
	IGF2BP3	COASY	PYCR2
	ILF2	COLGALT1	RAB11B
	ILF3	COPA	RAB1B
	IMPDH1	COPB2	RAB5C
	IMPDH2	COPG1	RAB7A
	INA	COPG2	RAN
	KARS	COPS3	RANBP1
	KCTD20	COPS4	RANGAP1
	KDM1A	COPS6	RBBP4
	KHSRP	COPZ1	RBBP5
	KIF20B	CORO1B	RBBP7
	KPNA2	CORO1C	RBM4
	KPNA3	CORO7-PAM16	RBM8A
	KPNA4	COTL1	RBMX
	KPRP	COX2	RFC4
	KRT18	COX5B	RPA1
	LARP1	COX6C	RPA2
	LEMD2	CPNE1	RPA3
	LIG3	CPNE3	RPL10
	LMNA	CPOX	RPL10A
	LMNB1	CPS1	RPL12
	LMNB2	CPSF6	RPL13
	LUC7L2	CPSF7	RPL13A
	LZTR1	CPVL	RPL15
	MAGOH	CRAT	RPL17
	MAGOHB	CREB1	RPL17-C18orf32
	MATR3	CRKL	RPL18
	MAX	CRTAP	RPL21
	MEIS1	CRYZ	RPL22
	MFAP1	CS	RPL23
	MIB1	CSDE1	RPL23A
	MITD1	CSE1L	RPL24
	MRPL1	CSNK1A1	RPL26
	MRPL22	CSNK2A1	RPL27
	MRPL49	CSNK2A2	RPL3
	MRPS15	CSTB	RPL30
	MRPS22	CSTF1	RPL31
	MRPS23	CSTF2	RPL35
	MRPS25	CSTF3	RPL4
	MRPS31	CTBP1	RPL5
	MTA1	CTBP2	RPL6
	MYH6	CTH	RPL7
	MYL12A	CTNND1	RPL7A
	MYL12B	CTPS1	RPL8
	MYL3	CTSD	RPL9
	MYO1C	CUL1	RPLP0
	NACA	CUL3	RPLP2
	NACA2	CUL4B	RPN2
	NAP1L1	CUL5	RPS10
	NCBP1	CYB5R3	RPS11
	NCBP2	CYCS	RPS12
	NCL	CYFIP2	RPS13
	NEFH	DAD1	RPS14
	NEFM	DAP3	RPS15A
	NONO	DARS	RPS16
	NPM1	DARS2	RPS17
	NSMCE1	DBI	RPS18
	NSMCE4A	DBN1	RPS19
	NSUN2	DCTN2	RPS2
	NUDT21	DCTN3	RPS20
	NUP210	DCTPP1	RPS21
	NUP35	DCXR	RPS23
	NUP85	DDB1	RPS24
	NUP93	DDOST	RPS25
	NXF1	DDT	RPS27
	OGT	DDX1	RPS27L
	ORC4	DDX17	RPS28
	PA2G4	DDX19A	RPS3
	PABPC1	DDX19B	RPS3A
	PABPC4	DDX21	RPS4X
	PABPN1	DDX23	RPS5
	PARP1	DDX39B	RPS6
	PBX1	DDX3X	RPS7
	PBX2	DDX41	RPS8
	PCBP1	DDX5	RPS9
	PCBP2	DDX50	RPSA
	PCM1	DDX6	RTCB
	PCMT1	DECR1	RUVBL1
	PGAM5	DEK	RUVBL2
	PGD	DENR	SART1
	PGK1	DERL1	SEC13
	PGK2	DET1	SEC16A
	PKM	DFFA	SEC22B
	PLEC	DHCR7	SEC61B
	PLOD2	DHRS4	SERBP1
	PLOD3	DHRS7B	SF3A1
	PLP2	DHX15	SF3B1
	PML	DHX16	SF3B3
	PMPCA	DHX30	SFN
	PNKP	DHX9	SFPQ
	PNN	DIS3	SLC25A5
	POLR2E	DKC1	SLC25A6
	PPIH	DLAT	SMPDL3B
	PPP1CA	DLD	SND1
	PPP1CB	DLST	SNRNP200
	PRDX2	DNAH6	SNRNP40
	PRDX3	DNAH9	SNRPA
	PRKDC	DNAJA1	SNRPA1
	PRPF3	DNAJB1	SNRPB
	PRPF31	DNAJB11	SNRPB2
	PRPF4	DNAJC10	SNRPD1
	PRPF6	DNAJC7	SNRPD2
	PRPF8	DNAJC8	SNRPD3
	PRPS1	DNAJC9	SNRPE
	PRPS1L1	DNM2	SNRPF
	PRPS2	DOCK6	SNRPN
	PSMA5	DPY19L1	SNU13
	PSMD11	DPYSL2	SPTBN1
	PTBP1	DPYSL5	SRRM2
	PTBP2	DRG1	SRSF1
	PTCD3	DSG2	SRSF2
	PTMA	DSP	SRSF3
	PYCR1	DUT	SRSF6
	PYCR2	DYNC1H1	SRSF7
	RAB11A	DYNC1LI1	SRSF9
	RAB11B	DYNC1LI2	SSBP1
	RAB1B	DYNLL2	SSRP1
	RAB5C	DYNLRB1	STAU1
	RAB7A	ECH1	STRAP
	RAE1	ECHS1	SUB1
	RAN	ECI1	SUPT16H
	RANBP1	ECI2	SYNCRIP
	RANBP2	EDC3	TADA2B
	RANGAP1	EDC4	TCP1
	RBBP4	EDF1	TFAM
	RBBP5	EEF1A1	TFCP2
	RBBP7	EEF1B2	THOC6
	RBM14	EEF1D	TMED10
	RBM4	EEF1E1	TMPO
	RBM4B	EEF1G	TOMM22
	RBM8A	EEF2	TOMM40
	RBMX	EFTUD2	TOP1
	RBMXL1	EIF1AX	TOP2A
	RBMXL2	EIF1AY	TP53
	RFC4	EIF2B3	TPM3
	RGPD3	EIF2S1	TRA2A
	RGPD4	EIF2S2	TRA2B
	RNF41	EIF2S3	TRIM28
	RNPS1	EIF3A	TUBA1A
	RPA1	EIF3B	TUBA1C
	RPA2	EIF3C	TUBB
	RPA3	EIF3CL	TUBB4B
	RPL10	EIF3D	TUBB6
	RPL10A	EIF3E	UBP1
	RPL12	EIF3F	UBTF
	RPL13	EIF3G	UQCRC1
	RPL13A	EIF3H	UQCRC2
	RPL15	EIF3I	USP10
	RPL17	EIF3L	VCP
	RPL17-C18orf32	EIF4A1	VDAC1
	RPL18	EIF4A2	VDAC3
	RPL21	EIF4A3	VIM
	RPL22	EIF4B	VTN
	RPL23	EIF4G1	XRCC1
	RPL23A	EIF4H	XRCC5
	RPL24	EIF5	XRCC6
	RPL26	EIF5A	YBX1
	RPL26L1	EIF5B	YWHAE
	RPL27	EIF6	YWHAG
	RPL3	ELAVL1	YWHAZ
	RPL30	EMC10	ZRANB2
	RPL31	EMC2
	RPL35	EMC4
	RPL4	EMC6
	RPL5	EMC8
	RPL6	EMD
	RPL7	EML2
	RPL7A	ENO1
	RPL8	ENO3
	RPL9	EPRS
	RPLP0	ERGIC1
	RPLP2	ERH
	RPN2	ERLIN2
	RPS10	ERMP1
	RPS11	ERO1A
	RPS12	ERP29
	RPS13	ERP44
	RPS14	ESD
	RPS15A	ETF1
	RPS16	ETFA
	RPS17	ETFB
	RPS18	EXOSC3
	RPS19	EXOSC4
	RPS2	EXOSC6
	RPS20	EXOSC7
	RPS21	EZR
	RPS23	FABP5
	RPS24	FAF1
	RPS25	FAF2
	RPS27	FAH
	RPS27L	FAHD2A
	RPS28	FAM120A
	RPS3	FAM50A
	RPS3A	FAM98A
	RPS4X	FARSA
	RPS5	FARSB
	RPS6	FASN
	RPS7	FAU
	RPS8	FBL
	RPS9	FDPS
	RPSA	FDX1
	RRAS2	FDXR
	RTCB	FEN1
	RUVBL1	FH
	RUVBL2	FHL1
	SAP18	FIP1L1
	SART1	FKBP1A
	SATB1	FKBP2
	SATB2	FKBP3
	SDCCAG3	FKBP4
	SEC13	FKBP5
	SEC16A	FKBP8
	SEC22B	FLNA
	SEC61B	FLNB
	SERBP1	FLNC
	SF3A1	FLOT1
	SF3B1	FLOT2
	SF3B3	FMR1
	SFN	FOXC1
	SFPQ	FSCN1
	SLC25A5	FTH1
	SLC25A6	FUBP1
	SMPDL3B	FUBP3
	SMU1	FUS
	SNAP23	FXR1
	SND1	FXR2
	SNRNP200	G3BP1
	SNRNP40	G6PD
	SNRPA	GAA
	SNRPA1	GALK1
	SNRPB	GALNT2
	SNRPB2	GANAB
	SNRPD1	GAPDH
	SNRPD2	GAPVD1
	SNRPD3	GARS
	SNRPE	GART
	SNRPF	GBAS
	SNRPN	GCN1
	SNU13	GDI1
	SPTAN1	GDI2
	SPTBN1	GFPT1
	SRP19	GGH
	SRRM2	GHITM
	SRSF1	GIPC1
	SRSF10	GLA
	SRSF12	GLO1
	SRSF2	GLOD4
	SRSF3	GLUD1
	SRSF5	GLUL
	SRSF6	GMDS
	SRSF7	GMPPA
	SRSF9	GMPPB
	SSBP1	GMPS
	SSRP1	GNA11
	STAU1	GNA12
	STRAP	GNA13
	SUB1	GNAI2
	SUPT16H	GNAI3
	SYNCRIP	GNAS
	TADA2B	GNB1
	TCP1	GNB2
	TFAM	GNB2L1
	TFCP2	GNG5
	THOC1	GNL1
	THOC6	GNL3
	TIPARP	GNS
	TMED10	GOLT1B
	TMPO	GOT1
	TOMM22	GOT2
	TOMM40	GPI
	TOP1	GPR180
	TOP2A	GPR89A
	TOP2B	GPR89B
	TP53	GPS1
	TP53BP1	GRB2
	TPM3	GRWD1
	TRA2A	GSPT1
	TRA2B	GSR
	TRAF2	GSS
	TRIM28	GSTK1
	TUBA1A	GSTM3
	TUBA1B	GSTO1
	TUBA1C	GSTP1
	TUBB	GTF2F1
	TUBB3	GTF2I
	TUBB4B	GTF3C2
	TUBB6	GTPBP4
	UBN2	GYS1
	UBP1	H1F0
	UBR4	H1FX
	UBTF	H2AFJ
	UQCRC1	H2AFV
	UQCRC2	H2AFY
	USP10	H2AFZ
	USP39	H3F3A
	VCP	H3F3B
	VDAC1	HACD3
	VDAC3	HADH
	VIM	HADHA
	VTN	HADHB
	WDR5	HARS
	XRCC1	HAT1
	XRCC5	HAX1
	XRCC6	HBA1
	YAP1	HBA2
	YBX1	HCFC1
	YWHAE	HDAC1
	YWHAG	HDAC2
	YWHAZ	HDGF
	ZBTB10	HDGFRP2
	ZCCHC10	HDLBP
	ZNF24	HEBP2
	ZNF326	HEXA
	ZNF451	HEXB
	ZNF470	HIBADH
	ZRANB2	HIBCH
		HIC2
		HINT1
		HIST1H1C
		HIST1H1D
		HIST1H1E
		HIST1H2AB
		HIST1H2AC
		HIST1H2AD
		HIST1H2AE
		HIST1H2AG
		HIST1H2AH
		HIST1H2AI
		HIST1H2AJ
		HIST1H2AK
		HIST1H2AL
		HIST1H2AM
		HIST1H2BB
		HIST1H2BJ
		HIST1H2BO
		HIST1H3A
		HIST1H3B
		HIST1H3C
		HIST1H3D
		HIST1H3E
		HIST1H3F
		HIST1H3G
		HIST1H3H
		HIST1H3I
		HIST1H3J
		HIST1H4A
		HIST1H4B
		HIST1H4C
		HIST1H4D
		HIST1H4E
		HIST1H4F
		HIST1H4H
		HIST1H4I
		HIST1H4J
		HIST1H4K
		HIST1H4L
		HIST2H2AA3
		HIST2H2AA4
		HIST2H2AB
		HIST2H2AC
		HIST2H2BE
		HIST2H3A
		HIST2H3C
		HIST2H3D
		HIST2H4A
		HIST2H4B
		HIST3H2A
		HIST3H3
		HIST4H4
		HK1
		HLA-A
		HLTF
		HM13
		HMGB1
		HMGB2
		HMGB3
		HMGCL
		HMOX2
		HNRNPA0
		HNRNPA1
		HNRNPA2B1
		HNRNPA3
		HNRNPAB
		HNRNPC
		HNRNPD
		HNRNPDL
		HNRNPF
		HNRNPH1
		HNRNPH2
		HNRNPH3
		HNRNPK
		HNRNPL
		HNRNPM
		HNRNPR
		HNRNPU
		HNRNPUL1
		HNRNPUL2
		HPRT1
		HRG
		HSD17B10
		HSD17B4
		HSDL2
		HSP90AA1
		HSP90AB1
		HSP90B1
		HSPA1A
		HSPA1B
		HSPA4
		HSPA4L
		HSPA5
		HSPA6
		HSPA8
		HSPA9
		HSPB1
		HSPBP1
		HSPD1
		HSPE1
		HSPH1
		HUWE1
		HYOU1
		IARS
		IARS2
		IBA57
		IDH1
		IDH2
		IDH3A
		IDH3B
		IDH3G
		IER3IP1
		IGF2BP1
		IGF2BP3
		ILF2
		ILF3
		ILKAP
		IMMT
		IMPDH1
		IMPDH2
		INA
		IPO4
		IPO5
		IPO7
		IPO9
		IQGAP1
		IRF2BP2
		IRS4
		IST1
		ISY1
		ISY1-RAB43
		ITGB1
		ITIH2
		ITPA
		ITPR3
		IVD
		KARS
		KATNAL2
		KCTD12
		KDELR1
		KHDRBS1
		KHSRP
		KIF11
		KIF5B
		KIF7
		KLC1
		KPNA2
		KPNA3
		KPNB1
		KRAS
		KRT18
		KRT7
		KRT77
		KRT8
		KRTCAP2
		KTN1
		LAMTOR4
		LANCL1
		LAP3
		LARP1
		LARP7
		LARS
		LASP1
		LBR
		LDHA
		LDHB
		LETM1
		LGALS1
		LIG3
		LMAN1
		LMAN2
		LMNA
		LMNB1
		LMNB2
		LONP1
		LRPPRC
		LRRC47
		LRRC59
		LSM2
		LSM3
		LSM8
		LTA4H
		LUC7L
		LUC7L2
		LYN
		LZTFL1
		MAD2L1
		MAGED2
		MAGOH
		MAGOHB
		MAP1B
		MAP2K2
		MAP4
		MAPK1
		MAPK14
		MAPK3
		MAPRE1
		MARCKS
		MARK2
		MARS
		MAT2A
		MAT2B
		MATR3
		MBOAT7
		MCCC2
		MCM2
		MCM3
		MCM4
		MCM5
		MCM6
		MCM7
		MDH1
		MDH2
		ME2
		MFGE8
		MGEA5
		MGST2
		MGST3
		MIB1
		MIF
		MINOS1
		MLEC
		MMGT1
		MOV10
		MPST
		MRE11A
		MRPL1
		MRPL12
		MRPL37
		MRPS22
		MRPS9
		MSH2
		MSN
		MTA2
		MTAP
		MTCH1
		MTCH2
		MTDH
		MTHFD1
		MTHFD1L
		MTHFS
		MTMR1
		MYBBP1A
		MYCBP2
		MYDGF
		MYH14
		MYH9
		MYL12A
		MYL12B
		MYL6
		MYLK
		MYLK2
		MYLK3
		MYLK4
		MYO18A
		MYO1C
		MYO6
		NAA15
		NACA
		NADK2
		NAMPT
		NANS
		NAP1L1
		NAP1L4
		NAPA
		NARS
		NASP
		NCAPG
		NCBP1
		NCL
		NCLN
		NDNL2
		NDRG1
		NDUFB6
		NDUFS1
		NDUFS2
		NDUFS3
		NDUFS7
		NDUFV1
		NEFL
		NEFM
		NEK9
		NES
		NHLRC2
		NME1-NME2
		NMT1
		NNT
		NOL9
		NOMO1
		NOMO2
		NOMO3
		NONO
		NOP2
		NOP56
		NOP58
		NPC1
		NPEPPS
		NPM1
		NPM3
		NRAS
		NSF
		NSFL1C
		NSMCE1
		NSMCE2
		NSUN2
		NT5DC1
		NUDC
		NUDT19
		NUDT21
		NUMA1
		NUP155
		NUP205
		NUP210
		NUP93
		NUTF2
		OAT
		OCIAD1
		OGFR
		OLA1
		OTUB1
		OXCT1
		P4HA1
		P4HA2
		P4HB
		PA2G4
		PABPC1
		PABPC4
		PABPN1
		PAFAH1B1
		PAFAH1B3
		PAICS
		PAIP1
		PAK2
		PAPSS1
		PARK7
		PARP1
		PARP2
		PCBP1
		PCBP2
		PCK2
		PCM1
		PCMT1
		PCNA
		PCYOX1
		PDCD4
		PDCD5
		PDCD6
		PDCD6IP
		PDE12
		PDHA1
		PDHB
		PDIA3
		PDIA4
		PDIA6
		PDK3
		PDLIM1
		PEBP1
		PEF1
		PES1
		PEX11G
		PEX12
		PEX13
		PEX14
		PEX3
		PFAS
		PFKL
		PFKM
		PFKP
		PFN1
		PFN2
		PGAM1
		PGAM5
		PGD
		PGK1
		PGM1
		PGM2
		PGRMC1
		PGRMC2
		PHB
		PHB2
		PHGDH
		PIGS
		PIH1D1
		PIP4K2A
		PIP5K1A
		PIP5K1C
		PITPNB
		PKM
		PLEC
		PLIN3
		PLOD2
		PLOD3
		PLS3
		PML
		PMPCA
		PMPCB
		PNKP
		PNN
		PNP
		PNPT1
		POLDIP3
		POLR1C
		POR
		POTEE
		PPA1
		PPA2
		PPAN
		PPAN-P2RY11
		PPAT
		PPIA
		PPIB
		PPID
		PPIL4
		PPM1G
		PPOX
		PPP1CA
		PPP1CB
		PPP1CC
		PPP1R14B
		PPP1R7
		PPP2R1A
		PPP2R4
		PPP2R5C
		PPP2R5D
		PPP3CA
		PPP3CB
		PPP4C
		PRDX1
		PRDX2
		PRDX3
		PRDX4
		PRDX5
		PRDX6
		PREB
		PREP
		PRIM1
		PRKAR2A
		PRKCA
		PRKCSH
		PRKDC
		PRKRA
		PRMT1
		PRMT5
		PRPF19
		PRPF3
		PRPF6
		PRPF8
		PRPS1
		PRPS2
		PRPSAP1
		PRPSAP2
		PRRC2A
		PRSS1
		PSAT1
		PSMA1
		PSMA2
		PSMA3
		PSMA4
		PSMA5
		PSMA6
		PSMA7
		PSMB1
		PSMB2
		PSMB3
		PSMB4
		PSMB5
		PSMB6
		PSMC1
		PSMC2
		PSMC3
		PSMC4
		PSMC5
		PSMD1
		PSMD11
		PSMD12
		PSMD13
		PSMD14
		PSMD2
		PSMD3
		PSMD6
		PSMD7
		PSME3
		PSPC1
		PTBP1
		PTBP2
		PTCD3
		PTGES3
		PTGFRN
		PTK7
		PTPN1
		PUF60
		PURA
		PVR
		PXMP2
		PYCR1
		PYCR2
		PYGL
		QARS
		QDPR
		QRICH1
		QTRT1
		RAB10
		RAB11B
		RAB12
		RAB14
		RAB15
		RAB1A
		RAB1B
		RAB33B
		RAB35
		RAB39B
		RAB5C
		RAB6A
		RAB7A
		RAB9A
		RABL3
		RAD23B
		RALY
		RALYL
		RAN
		RANBP1
		RANGAP1
		RAP1A
		RAP1B
		RAP2B
		RARS
		RBBP4
		RBBP5
		RBBP7
		RBM15
		RBM26
		RBM39
		RBM4
		RBM8A
		RBMX
		RCC1
		RCC2
		RCN1
		RDX
		RECQL
		RER1
		RFC1
		RFC2
		RFC4
		RFTN1
		RIC8A
		RMDN3
		RNF214
		RNH1
		RNPEP
		RPA1
		RPA2
		RPA3
		RPAP3
		RPL10
		RPL10A
		RPL11
		RPL12
		RPL13
		RPL13A
		RPL14
		RPL15
		RPL17
		RPL17-C18orf32
		RPL18
		RPL18A
		RPL19
		RPL21
		RPL22
		RPL23
		RPL23A
		RPL24
		RPL26
		RPL27
		RPL27A
		RPL28
		RPL29
		RPL3
		RPL30
		RPL31
		RPL34
		RPL35
		RPL35A
		RPL36
		RPL37A
		RPL38
		RPL4
		RPL5
		RPL6
		RPL7
		RPL7A
		RPL8
		RPL9
		RPLP0
		RPLP1
		RPLP2
		RPN1
		RPN2
		RPRD1A
		RPRD1B
		RPS10
		RPS11
		RPS12
		RPS13
		RPS14
		RPS15
		RPS15A
		RPS16
		RPS17
		RPS18
		RPS19
		RPS2
		RPS20
		RPS21
		RPS23
		RPS24
		RPS25
		RPS26
		RPS27
		RPS27A
		RPS27L
		RPS28
		RPS3
		RPS3A
		RPS4X
		RPS5
		RPS6
		RPS6KA3
		RPS7
		RPS8
		RPS9
		RPSA
		RRBP1
		RRM2
		RSL1D1
		RTCA
		RTCB
		RTN4
		RUVBL1
		RUVBL2
		S100A10
		S100A11
		S100A4
		SACM1L
		SAE1
		SAFB
		SAMM50
		SAR1A
		SARNP
		SARS
		SARS2
		SART1
		SART3
		SBDS
		SCAMP3
		SCARB2
		SCFD1
		SCP2
		SCRIB
		SDHA
		SEC13
		SEC16A
		SEC22B
		SEC23A
		SEC24C
		SEC61B
		SEC63
		SEH1L
		SEPHS1
		SEPT11
		SEPT2
		SEPT3
		SEPT7
		SEPT8
		SEPT9
		SERBP1
		SERPINB6
		SERPINF1
		SERPINH1
		SET
		SF3A1
		SF3A3
		SF3B1
		SF3B2
		SF3B3
		SFN
		SFPQ
		SFXN1
		SFXN4
		SGPL1
		SGTA
		SH3GL1
		SH3GLB1
		SHMT2
		SIGMAR1
		SLC16A1
		SLC25A10
		SLC25A11
		SLC25A13
		SLC25A17
		SLC25A23
		SLC25A24
		SLC25A25
		SLC25A3
		SLC25A5
		SLC25A6
		SLC35E1
		SLC3A2
		SLTM
		SMARCE1
		SMC1A
		SMC2
		SMC3
		SMC4
		SMC6
		SMPDL3B
		SMS
		SND1
		SNRNP200
		SNRNP40
		SNRNP70
		SNRPA
		SNRPA1
		SNRPB
		SNRPB2
		SNRPD1
		SNRPD2
		SNRPD3
		SNRPE
		SNRPF
		SNRPG
		SNRPN
		SNU13
		SNX1
		SNX12
		SNX2
		SOD1
		SOD2
		SON
		SP9
		SPCS2
		SPCS3
		SPTBN1
		SRI
		SRM
		SRP14
		SRP54
		SRP68
		SRP9
		SRRM2
		SRSF1
		SRSF2
		SRSF3
		SRSF4
		SRSF6
		SRSF7
		SRSF9
		SSB
		SSBP1
		SSR1
		SSR4
		SSRP1
		ST13
		STAT3
		STAU1
		STIP1
		STK26
		STMN1
		STMN2
		STOML2
		STRAP
		STRN3
		STT3A
		STUB1
		STX4
		SUB1
		SUCLA2
		SUCLG2
		SUGT1
		SUMF2
		SUMO2
		SUPT16H
		SURF4
		SYNCRIP
		SYNGR2
		TADA2B
		TAF1
		TAF1L
		TAF8
		TAGLN2
		TALDO1
		TARDBP
		TARS
		TARS2
		TBC1D8B
		TBCA
		TBCE
		TBK1
		TBL2
		TCEA1
		TCERG1
		TCOF1
		TCP1
		TECR
		TERF2IP
		TFAM
		TFCP2
		TFG
		TFRC
		TGM2
		THOC6
		THOC7
		THRAP3
		TIAL1
		TIMM44
		TKT
		TLE3
		TLK2
		TLN1
		TM9SF3
		TM9SF4
		TMCO1
		TMED10
		TMED4
		TMED7
		TMED7-TICAM2
		TMED9
		TMEM109
		TMEM256
		TMEM33
		TMEM43
		TMOD3
		TMPO
		TMTC3
		TMUB1
		TOMM22
		TOMM34
		TOMM40
		TOMM70A
		TOP1
		TOP2A
		TOR1AIP1
		TP53
		TPI1
		TPM3
		TPP1
		TPR
		TPT1
		TRA2A
		TRA2B
		TRAM1
		TRAP1
		TRIM21
		TRIM25
		TRIM28
		TRIP13
		TRMT1L
		TROVE2
		TSG101
		TSNAX
		TSR1
		TST
		TTLL12
		TUBA1A
		TUBA1C
		TUBB
		TUBB2A
		TUBB4B
		TUBB6
		TUBG1
		TUFM
		TXLNG
		TXN
		TXNDC5
		TXNL1
		TXNRD1
		U2AF1
		U2AF2
		UAP1
		UBA1
		UBA2
		UBA3
		UBE2I
		UBE2K
		UBE2M
		UBE2N
		UBE2O
		UBE2V1
		UBE2V2
		UBLCP1
		UBP1
		UBQLN1
		UBQLN2
		UBTF
		UBXN1
		UCHL1
		UCHL3
		UCHL5
		UCK2
		UFL1
		UGDH
		UGGT1
		UGP2
		UMPS
		UNC45A
		UPF3B
		UQCRC1
		UQCRC2
		UQCRFS1
		USO1
		USP10
		USP14
		USP5
		USP9X
		UTS2
		VAPA
		VAPB
		VAT1
		VCL
		VCP
		VDAC1
		VDAC2
		VDAC3
		VIM
		VPS26B
		VPS35
		VPS4A
		VRK1
		VTA1
		VTN
		WARS
		WDHD1
		WDR1
		WDR18
		WDR26
		WDR44
		WDR77
		WRNIP1
		XAB2
		XPO1
		XRCC1
		XRCC5
		XRCC6
		YARS
		YBX1
		YBX3
		YES1
		YIF1A
		YIF1B
		YWHAB
		YWHAE
		YWHAG
		YWHAH
		YWHAQ
		YWHAZ
		ZADH2
		ZC3H15
		ZC3HAV1
		ZRANB2
